# Simultaneous protein and RNA analysis in single extracellular vesicles, including viruses: SPIRFISH

**DOI:** 10.1101/2024.02.21.581401

**Authors:** Zach Troyer, Olesia Gololobova, Aakash Koppula, Zhaohao Liao, Felix Horns, Michael B Elowitz, Juan Pablo Tosar, Mona Batish, Kenneth W. Witwer

**Affiliations:** Department of Molecular and Comparative Pathobiology, Johns Hopkins University School of Medicine, Baltimore, Maryland, USA; EV Core Facility “EXCEL”, Institute for Basic Biomedical Sciences, Johns Hopkins University School of Medicine, Baltimore, Maryland, USA; Department of Medical and Molecular Sciences, and Department of Biological Sciences, University of Delaware, Newark, Delaware, USA; Howard Hughes Medical Institute and Division of Biology and Biological Engineering, California Institute of Technology, Pasadena, California, USA; Functional Genomics Laboratory, Institut Pasteur de Montevideo, Montevideo, Uruguay; School of Science, Universidad de la República, Montevideo, Uruguay; The Richman Family Precision Medicine Center of Excellence in Alzheimer’s Disease, Johns Hopkins University School of Medicine, Baltimore, Maryland, USA

**Keywords:** Single-particle, single-molecule, HIV, virus, extracellular vesicle, RNA, protein, smFISH, SP-IRIS

## Abstract

Interest in using nanoparticles for delivery of therapeutic RNA has been steadily growing, provoking a need to precisely understand their structure and contents. Single-particle and single-molecule analysis techniques provide snapshots of single biological nanoparticles, including viruses, liposomes, and extracellular vesicles (EVs). While existing methods primarily focus on protein detection, RNA delivery is becoming increasingly prevalent. A method to simultaneously detect protein and internal RNA in the same particle would reveal variability in size, structure, and RNA packaging efficiency, enabling optimization of nanoparticle delivery. Here, we introduce SPIRFISH, a high-throughput method for single-particle protein and RNA analysis, combining single particle interferometric reflectance imaging sensor (SP-IRIS) with single-molecule fluorescence in-situ hybridization (smFISH). Using SPIRFISH, we detect HIV-1 envelope protein and genomic RNA within single infectious virions, allowing resolution against EV background and noninfectious virions. We further show that SPIRFISH can be used to detect specific RNA within EVs. SPIRFISH should enable single particle analysis of a broad class of RNA-containing nanoparticles.

**Teaser:** A new single particle analysis technique simultaneously detects specific RNA and protein in biological nanoparticles.
