## Supplemental Data File 1 for "Simultaneous protein and RNA analysis in single extracellular vesicles, including viruses: SPIRFISH"

### Sheet: Sheet1
Data S1
HIV-1 BaL smFISH Probes			DCL4 smFISH Probes			CHIKV NSP2 smFISH Probes			5'-tRNA GlyGCC smFISH Probes			mCherry smFISH Probes
Probe #	Probe (5'-> 3')		Probe #	Probe (5'-> 3')		Probe #	Probe (5'-> 3')		Probe #	Probe (5'-> 3')		Probe #	Probe (5'-> 3')
1	cttaatactgacgctctcgc		1	ctgatatttgcgagcgatcg		1	ctttgcagagtagagcagta		1	accactgaaccacccatg		1	tcctcgcccttgctcaccat
2	ttttcccacctatctaattc		2	atgatgttctcatcgactgc		2	ttcaaaaaggcgctgtcagc		2	gcgtggcaggcgagaatt		2	cttgatgatggccatgttat
3	tctatattttttctttcccc		3	gtgaccaagctcatacatga		3	taggttccacctcaaacatg		3	gaatcgaacccgggcctc		3	gcaccttgaagcgcatgaac
4	cttgcccatactatatgttt		4	taccacttccatagtaacgt		4	ctagatgcgagaacgctcta					4	ccgttcacggagccctccat
5	ctgcgaatctttctagttcc		5	gcttgtgcatgatgacattc		5	tggttgagtcgggatcaatt					5	tcgccctcgatctcgaactc
6	gtttctaacaggccaggatt		6	cttggagagctccaaagaga		6	cctttagatggaacaccgat					6	ctcgtaggggcggccctcgc
7	tatttgtctgcagccttctg		7	gagacattgctttgtttgca		7	tcacacgaaaccactgtgtc					7	tcagcttggcggtctgggtg
8	aagggatggttgtagctgtc		8	aatgcacttcatgttttcct		8	cacaccgagaatgacactct					8	agggggccacccttggtcac
9	ctaatttcttctgatcctgt		9	ccttgacatattccttaacc		9	acgggaagtaggtagttctt					9	acaggatgtcccaggcgaag
10	agagggttgctattgtatta		10	agtctgaatatcaagtccct		10	catagacagcagcaggttag					10	ttggagccgtacatgaactg
11	acctctatcttttgatgcac		11	agggagatcaaaccgcacaa		11	ctgaaccttctggattgact					11	cggcggggtgcttcacgtag
12	taaagcttccttggtgtctt		12	cactgcaagcagtgctaatg		12	tatgggatcaggtctgtttt					12	agcttcaagtagtcggggat
13	tttgctcttcctctattttg		13	tgcatactattccatcgacg		13	ctttcgcttagactctggaa					13	cttgaagccctcggggaagg
14	tgtgcctttttcttactttt		14	acggaaagcagcatttggtg		14	actgcaattttgtatgggca					14	cgaagttcatcacgcgctcc
15	aaattttggctgacctgacc		15	ttgatgcatgctttcaagca		15	tcgtctacgtacaacacgtc					15	acggtcaccacgccgccgtc
16	ctggaggttctgcactatag		16	cgtctttgttgctttctgaa		16	cgggtcaccacaaagtacaa					16	ctgcagggaggagtcctggg
17	atatggcctgatgtaccatt		17	agtttgcatcttgaaggtct		17	gtagttgactttcatctgca					17	ccttgtagatgaactcgccg
18	acccatgcatttaaagttct		18	ctatctgctggtatgggaat		18	cttttctagttaacccttgg					18	aagttggtgccgcgcagctt
19	aaggccttctcttctactac		19	tttcagattcctctggaagg		19	cctattatcccaatggttat					19	cattacggggccgtcggagg
20	acatgggtattacttctggg		20	cccattggatcttgaaatgc		20	taatgagtgtggtagtctcc					20	cccagcccatggtcttcttc
21	gctccttctgataatgctga		21	aaaaacaggtcggtgtgggg		21	actaggtcatacctaccaag					21	tacatccgctcggaggaggc
22	ctgtgtttagcatggtgttt		22	cacttttagcatttgttcca		22	gtttcattgcgtgatctacg					22	cttcagggcgccgtcctcgg
23	aacatttgcatggctgcttg		23	aattcacgagcctcagattc		23	tctatctgcgtaaccgtatg					23	tcagcctctgcttgatctcg
24	ttcctcattgatggtttctt		24	aggtaactccacaaagtgct		24	gtgtcccttctagatatgaa					24	tagtggccgccgtccttcag
25	atgcaatctatcccattctg		25	aatttgagaagcctctggga		25	gtgtatatctctgccatatc					25	ggtggtcttgacctcagcgt
26	tagttcctgctatgtcactt		26	atcctctctaaacacctttc		26	ctccttctatcttgtacttt					26	gcacgggcttcttggccttg
27	atttgttcctgaagggtact		27	ggacttctaatcgctccaaa		27	ctccgaaagttagtagctca					27	acgttgtaggcgccgggcag
28	gtggattacttgtcatccat		28	ttcatcaagtccctcatatg		28	gtagctcctaagttttgacg					28	ggtgatgtccaacttgatgt
29	tagatttctcctactgggat		29	ttcaaagtgttgatcccgta		29	acagcgcttctgatagaagg					29	tggtgtagtcctcgttgtgg
30	tttaatcccaggattatcca		30	tgtaaagtcgcttctctgtc		30	ccacgttgaatactgctgag					30	gcgcgttcgtactgttccac
31	gggctatacatccttactat		31	tcttcctatgcaaccaatga		31	gaaagcagcctctatcaagt					31	cgccggtggagtggcggccc
32	tcttatgtccagaatgctgg		32	gactccacaacatctgcaat		32	tcatagcgccgaacttgaag					32	tacttgtacagctcgtccat
33	taaagggttcttttggtcct		33	cagggtaagcagagtagagg		33	tggacattaccgcaactgat
34	tagaaccggtctacatagtc		34	ctttggacatgttggttctt		34	acaaagttatgacgggtcct
35	ttgctctgctcttagagttt		35	agcttccaaacatggttcag		35	tggctgattggtatttaggt
36	ccaattttttacttcctgtg		36	ctcataggatcgatgtgcat
37	ggactaacaaggtttctgtc		37	tacttcgtaggttcgggaag
38	ttacaatctgggttcgcatt		38	cttatcatcttgccgtttat
39	ctggtcccaatgcttttaaa		39	aaagtgtttcttgtgcagct
40	atgctgtcatcatttcttct		40	atgcttgtacccataattct
41	aattcttgctttatggctgg		41	aaaatttcctccagcgactt
42	tttgttacttggctcattgc		42	cagttccgattcttttttcg
43	ctgcatcattatggtagctg		43	tttgcatgtcaatgtcatcc
44	tttggttcctaaaattgcct		44	gaggttctttctccatttat
45	ccttctttgccacaattgaa		45	gacttattattccttccact
46	cctgcaatttctggctatgt		46	actttcgaaggtgacttggt
47	ctttccacatttccaacagc		47	gttcccgtgatctcaataag
48	ctgtctctcagtacaatctt		48	ctctcttttgtagcttagga
49	atagagcttcctttagttgc
50	gctttatgtccacagatttc
51	acaggtgtaggtcctattaa
52	gagtcaacagatttcttcca
53	ccattcctggctttaatttt
54	ccattgtttaacttttgggc
55	attgtatggattttcaggcc
56	ccagaagtcttgagttttct
57	gggatgtggtattcctaatt
58	cctggtgtttcattgtttat
59	atattgctggtgatcctttc
60	cctatttctaagtcagatcc
61	tggaggttctttctgatgtt
62	gttcataacccatccaaagg
63	gtactgtccatttatcagga
64	ctttttctggcagcactata
65	gtatgtcattgacagtccag
66	ccaattcaattttcccacta
67	tttactttaatccctgggta
68	cccctaaggagtttacataa
69	tattacttctgttagtgcct
70	tagaatttccctgttctctg
71	tgatgggtcataatacaccc
72	tgcttctgtatttctgctat
73	actgcctctgttaattgttt
74	tcccatgtttctttttgtat
75	acaaactcccactcaggaat
76	tttcactaagggaggggtat
77	ccccatctacatagaaagtt
78	tttgttgtgtcagttaggga
79	tgcttgtaactcagtcttct
80	ccctaatgcatattgtgagt
81	tcacttttatctggttgtgc
82	ttgttcatttcctccaattc
83	tagtactttcctgattccat
84	ttcttcttgggctttatcta
85	tggctactatttcttttgct
86	tctccttttagctgacattt
87	tgtgtacaatctagttgcca
88	acatgaactgctaccaggat
89	tctgcttctatatatccact
90	gaaagtatgctgtttcctgc
91	gtattgtttttactggccat
92	agtgaaattgctgccattgt
93	ccatttgtactgctgtttta
94	tatgtctactattctttccc
95	tctgctgtccctgtaataaa
96	tttccagagaagctttgctg
97	ttccatgcttttccctaaaa
98	ccttagctttctttgaaaca
99	tagtggtgtctataaaacca
100	cttattcttggatgagtact
101	tagtgggatgtgtacttctg
102	ttattaccaattccgcatcc
103	gtatgtagaccccaatatgt
104	caaatgccagtctctttctc
105	ttttcctccattctatggag
106	ggtctacttgtgtgctatat
107	aattagttggtctgctaggt
108	ggcatttcttatagcagatt
109	aggactaactatacgtccta
110	atgtcctgcttgatattcac
111	caagtactgtagagacccta
112	tggtgttactaatgctgcta
113	gcaaaggtggctttatcttt
114	tctgtcagtttcgtaacact
115	ttgatcttctggggcttgtt
116	tagtgtccattcattgtgtg
117	cttaagctcctctaaaagct
118	gaaagtgtctaacagcttca
119	aagccatgtagccatatcct
120	agtttcatagatatgttgcc
121	ttccactcctgcccaagtat
122	gcagttgttgcagaattctt
123	ccaatcctgaaatgaataaa
124	acctattctgctatgttggc
125	ttgctctcctctgttgaata
126	taggatctactggctccatt
127	gatgcttccagggctctagg
128	agcagtcttaggctgacttc
129	ttttacaatagcaagtggta
130	acttggcaatgaaagcaaca
131	taagccttttgttatgaagc
132	tcttcctgccataggagatg
133	tgaggagctcttcgtcgctg
134	aacttgatgagtctcactgt
135	ctgatatttgtaaagcttgc
136	tctatgaatactatggtcca
137	tttgccttaatattttccta
138	tcaattaacctgtctatttt
139	ttctgctctttctgttattc
140	cgtcactctcattgccactg
141	gctgataactcttcctgatc
142	gagcatgatgccccatctcc
143	tacagatcattaatatccca
144	gactgtgacccacaattttt
145	tctgtatcatgtgctttagc
146	tgtggcccaaacattatgta
147	attctacttcttgtgggttg
148	tatatcctcatgcatctgtt
149	aggctttgatcccataaact
150	agtaacacagagtggggtta
151	gtagcattcctcaaatcagt
152	ctgctactactagtggtatt
153	tatgcctgtggtgatattga
154	agtgcatattctttctgcac
155	cctgtgtaatgactgaggtg
156	tagaatcgcaaaaccagccg
157	ttgagttgatactactggcc
158	ctgctagactgccatttaac
159	cagattcattcagctgtact
160	attgttgttgggtcttgtac
161	tgtataaagtgctctgcctg
162	tatctcctattatttctcct
163	aggttacaatgtgcttgtct
164	tgtcattccattttgctcta
165	tagaaaaattcccctccaca
166	gactcttcagtaacattcca
167	catgggagtgtgattgtgtt
168	tagcagccctgtaatatttg
169	ctaaagacctcggtcttgtt
170	ccaattatccctcatatctc
171	acaataatagtctggcctgt
172	ctcaatagctctcagcagat
173	ttgatcccttaggtatcttt
174	agtggtgcagatgagttttc
175	tactccaactagcattccaa
176	caggtcatgttatcccaaat
177	attgttaatttctctgtccc
178	acaaacttgcccatttatct
179	acagccattttgttatgtca
180	acgataatggtgagtatccc
181	aatccgttcactaatggacc
182	agatcgacccagataagtgt
183	gtagctgaagaggaacaggc
184	agagtaagtctctcaagcgg
185	agaagttccacaatccttgt
186	caatatttgaggacttccca
187	ccaatactgtaggagattcc
188	gcactattctttagttcctg
189	tgtggcattgagcaagctaa
190	cttctataaccctatctgtc
191	gctctaacagctctttgtat
192	tttgaccacttgccacccat
193	taggccatccaactatacta
194	cgcctcattctttcccttac
195	cccatctgctgctggctcag
196	aggtctctagatactgctcc
197	tgtgattgctccatgttttt
198	tgttagctgctgtattgcta
199	tctagccaggcacaatcaac
200	cacttcttcatcctcatgtg
201	cctggggtctgactggaaaa
202	cgagtcattggtcttaaagg
203	gctaagatctatagctgcac
204	cccccttttttcttaaaaag
205	gagtgaattagcccttccag
206	caaggatatcttgtcttttt
207	tgtgtgtggtaaacccacaa
208	ctgccaatcagggaagtagc
209	ttcctggccctggtgtgtag
210	ccaaaggtcagtggaaatct
211	ctggtactagcttgaagcac
212	tcttctaccttctctggctc
213	gttgttctctccttcattgg
214	ggctcatagggtgtaacgag
215	tccgggtcatctatcccatg
216	cttccatgctaacacttctt
217	atggaatgctagggtgctgt
218	gatgcagctctcgggccacg
219	cagcagtctctgtagtactc
